# Comprehensive molecular impact mapping of common and rare variants at GWAS loci

**DOI:** 10.1101/2025.06.05.658079

**Authors:** Brad Balderson, Sanjana Tule, Mei-Lin Okino, William JF Rieger, Sierra Corban, Jeff Jaureguy, Nathan Palpant, Kyle J. Gaulton, Loïc Yengo, Mikael Bodén, Graham McVicker

## Abstract

Deep learning sequence to function models can predict the molecular effects of genetic variants, but their predictions are limited to the cell types and assays they are trained on. Here we describe ***DNACipher***, a deep learning model that predicts the effects of genetic variants across diverse biological contexts—including those not directly measured.

DNACipher takes 524 kb of genome sequence as input and predicts variant effects across 38,582 cell type–assay combinations, > 6 times as many contexts as AlphaGenome. We also introduce DNACipher **Deep Variant Impact Mapping**, a method to prioritize variants within trait-associated loci based on elevated predicted molecular effects relative to non-trait-associated variants. Applied to 590,604 common and rare variants at GWAS loci across 10 complex traits, DVIM identified imVars at > 90% of GWAS loci for 9 out of 10 traits. Common imVars were significantly concordant with statistical fine-mapping, and rare imVars were enriched for prior trait associations. For type 1 diabetes (T1D), imVars also had predicted effects that were supported by single-nucleus ATAC-seq, luciferase assays, and massively parallel reporter assays. DNACipher DVIM prioritises common and rare variants at GWAS loci by predicting molecular effects across cellular contexts.
