## Supplementary material for "Comprehensive molecular impact mapping of common and rare variants at GWAS loci": Table S2

### Sheet: README
Table S2
DNAC-ENF_celltype_embed_metadata
	Cell type embeddings cluster memberships.
DNAC-ENF_assay_embed_metadata
	Assay embeddings cluster memberships.

### Sheet: DNAC-ENF_celltype_embed_metadat
cell/tissue	new_label	new_label_index	new_label_indexed
GM23248	B-Cell Lineages & Myeloma Models	0	0-B-Cell Lineages & Myeloma Models
GM12878	B-Cell Lineages & Myeloma Models	0	0-B-Cell Lineages & Myeloma Models
GM12891	B-Cell Lineages & Myeloma Models	0	0-B-Cell Lineages & Myeloma Models
GM12892	B-Cell Lineages & Myeloma Models	0	0-B-Cell Lineages & Myeloma Models
KMS-11	B-Cell Lineages & Myeloma Models	0	0-B-Cell Lineages & Myeloma Models
MM.1S	B-Cell Lineages & Myeloma Models	0	0-B-Cell Lineages & Myeloma Models
NCI-H929	B-Cell Lineages & Myeloma Models	0	0-B-Cell Lineages & Myeloma Models
OCI-LY3	B-Cell Lineages & Myeloma Models	0	0-B-Cell Lineages & Myeloma Models
GM23338	B-Cell Lineages & Myeloma Models	0	0-B-Cell Lineages & Myeloma Models
MCF-7	Carcinoma & Epithelial Cancer Lines	1	1-Carcinoma & Epithelial Cancer Lines
Calu3	Carcinoma & Epithelial Cancer Lines	1	1-Carcinoma & Epithelial Cancer Lines
HCT116	Carcinoma & Epithelial Cancer Lines	1	1-Carcinoma & Epithelial Cancer Lines
HeLa-S3	Carcinoma & Epithelial Cancer Lines	1	1-Carcinoma & Epithelial Cancer Lines
PC-3	Carcinoma & Epithelial Cancer Lines	1	1-Carcinoma & Epithelial Cancer Lines
PC-9	Carcinoma & Epithelial Cancer Lines	1	1-Carcinoma & Epithelial Cancer Lines
RWPE2	Carcinoma & Epithelial Cancer Lines	1	1-Carcinoma & Epithelial Cancer Lines
mammary epithelial cell	Carcinoma & Epithelial Cancer Lines	1	1-Carcinoma & Epithelial Cancer Lines
A549	Carcinoma & Epithelial Cancer Lines	1	1-Carcinoma & Epithelial Cancer Lines
breast epithelium	Carcinoma & Epithelial Cancer Lines	1	1-Carcinoma & Epithelial Cancer Lines
esophagus muscularis mucosa	Epithelial & Mucosal Tissues	10	10-Epithelial & Mucosal Tissues
esophagus squamous epithelium	Epithelial & Mucosal Tissues	10	10-Epithelial & Mucosal Tissues
gastroesophageal sphincter	Epithelial & Mucosal Tissues	10	10-Epithelial & Mucosal Tissues
prostate gland	Epithelial & Mucosal Tissues	10	10-Epithelial & Mucosal Tissues
suprapubic skin	Epithelial & Mucosal Tissues	10	10-Epithelial & Mucosal Tissues
testis	Epithelial & Mucosal Tissues	10	10-Epithelial & Mucosal Tissues
MG63	Fibroblasts & Mesenchymal Progenitors	11	11-Fibroblasts & Mesenchymal Progenitors
SJSA1	Fibroblasts & Mesenchymal Progenitors	11	11-Fibroblasts & Mesenchymal Progenitors
fibroblast of breast	Fibroblasts & Mesenchymal Progenitors	11	11-Fibroblasts & Mesenchymal Progenitors
fibroblast of dermis	Fibroblasts & Mesenchymal Progenitors	11	11-Fibroblasts & Mesenchymal Progenitors
fibroblast of lung	Fibroblasts & Mesenchymal Progenitors	11	11-Fibroblasts & Mesenchymal Progenitors
fibroblast of the aortic adventitia	Fibroblasts & Mesenchymal Progenitors	11	11-Fibroblasts & Mesenchymal Progenitors
fibroblast of villous mesenchyme	Fibroblasts & Mesenchymal Progenitors	11	11-Fibroblasts & Mesenchymal Progenitors
foreskin fibroblast	Fibroblasts & Mesenchymal Progenitors	11	11-Fibroblasts & Mesenchymal Progenitors
mesenchymal stem cell	Fibroblasts & Mesenchymal Progenitors	11	11-Fibroblasts & Mesenchymal Progenitors
osteoblast	Fibroblasts & Mesenchymal Progenitors	11	11-Fibroblasts & Mesenchymal Progenitors
HT1080	Fibroblasts & Mesenchymal Progenitors	11	11-Fibroblasts & Mesenchymal Progenitors
Peyer's patch	Gastrointestinal Mucosa & Epithelia	12	12-Gastrointestinal Mucosa & Epithelia
colonic mucosa	Gastrointestinal Mucosa & Epithelia	12	12-Gastrointestinal Mucosa & Epithelia
duodenal mucosa	Gastrointestinal Mucosa & Epithelia	12	12-Gastrointestinal Mucosa & Epithelia
esophagus	Gastrointestinal Mucosa & Epithelia	12	12-Gastrointestinal Mucosa & Epithelia
large intestine	Gastrointestinal Mucosa & Epithelia	12	12-Gastrointestinal Mucosa & Epithelia
mucosa of rectum	Gastrointestinal Mucosa & Epithelia	12	12-Gastrointestinal Mucosa & Epithelia
mucosa of stomach	Gastrointestinal Mucosa & Epithelia	12	12-Gastrointestinal Mucosa & Epithelia
small intestine	Gastrointestinal Mucosa & Epithelia	12	12-Gastrointestinal Mucosa & Epithelia
transverse colon	Gastrointestinal Mucosa & Epithelia	12	12-Gastrointestinal Mucosa & Epithelia
mucosa of descending colon	Gastrointestinal Mucosa & Epithelia	12	12-Gastrointestinal Mucosa & Epithelia
sigmoid colon	Gastrointestinal Mucosa & Epithelia	12	12-Gastrointestinal Mucosa & Epithelia
DND-41	Hematopoietic & T-ALL Cancer Models	13	13-Hematopoietic & T-ALL Cancer Models
K562	Hematopoietic & T-ALL Cancer Models	13	13-Hematopoietic & T-ALL Cancer Models
Loucy	Hematopoietic & T-ALL Cancer Models	13	13-Hematopoietic & T-ALL Cancer Models
NB4	Hematopoietic & T-ALL Cancer Models	13	13-Hematopoietic & T-ALL Cancer Models
HAP-1	Hematopoietic & T-ALL Cancer Models	13	13-Hematopoietic & T-ALL Cancer Models
HepG2	Hepatic / Liver Tissues	14	14-Hepatic / Liver Tissues
liver	Hepatic / Liver Tissues	14	14-Hepatic / Liver Tissues
right lobe of liver	Hepatic / Liver Tissues	14	14-Hepatic / Liver Tissues
spleen	Myeloid Lineages & Mononuclear Cells	15	15-Myeloid Lineages & Mononuclear Cells
CD14-positive monocyte	Myeloid Lineages & Mononuclear Cells	15	15-Myeloid Lineages & Mononuclear Cells
HL-60	Myeloid Lineages & Mononuclear Cells	15	15-Myeloid Lineages & Mononuclear Cells
mononuclear cell	Myeloid Lineages & Mononuclear Cells	15	15-Myeloid Lineages & Mononuclear Cells
neutrophil	Myeloid Lineages & Mononuclear Cells	15	15-Myeloid Lineages & Mononuclear Cells
common myeloid progenitor, CD34-positive	Myeloid Lineages & Mononuclear Cells	15	15-Myeloid Lineages & Mononuclear Cells
brain	Neural & CNS Progenitors	16	16-Neural & CNS Progenitors
germinal matrix	Neural & CNS Progenitors	16	16-Neural & CNS Progenitors
neurosphere	Neural & CNS Progenitors	16	16-Neural & CNS Progenitors
spinal cord	Neural & CNS Progenitors	16	16-Neural & CNS Progenitors
PFSK-1	Neural & Neuroectodermal Tumors	17	17-Neural & Neuroectodermal Tumors
A673	Neural & Neuroectodermal Tumors	17	17-Neural & Neuroectodermal Tumors
NT2-D1	Neural & Neuroectodermal Tumors	17	17-Neural & Neuroectodermal Tumors
SK-N-MC	Neural & Neuroectodermal Tumors	17	17-Neural & Neuroectodermal Tumors
WERI-Rb-1	Neural & Neuroectodermal Tumors	17	17-Neural & Neuroectodermal Tumors
HEK293T	Neuroblastoma & Adherent Tumor Lines	18	18-Neuroblastoma & Adherent Tumor Lines
BE2C	Neuroblastoma & Adherent Tumor Lines	18	18-Neuroblastoma & Adherent Tumor Lines
SK-MEL-5	Neuroblastoma & Adherent Tumor Lines	18	18-Neuroblastoma & Adherent Tumor Lines
SK-N-SH	Neuroblastoma & Adherent Tumor Lines	18	18-Neuroblastoma & Adherent Tumor Lines
ACC112	Non-Cancerous Structural & Muscle Lineages	19	19-Non-Cancerous Structural & Muscle Lineages
AG04450	Non-Cancerous Structural & Muscle Lineages	19	19-Non-Cancerous Structural & Muscle Lineages
BJ	Non-Cancerous Structural & Muscle Lineages	19	19-Non-Cancerous Structural & Muscle Lineages
HFFc6	Non-Cancerous Structural & Muscle Lineages	19	19-Non-Cancerous Structural & Muscle Lineages
IMR-90	Non-Cancerous Structural & Muscle Lineages	19	19-Non-Cancerous Structural & Muscle Lineages
skeletal muscle myoblast	Non-Cancerous Structural & Muscle Lineages	19	19-Non-Cancerous Structural & Muscle Lineages
skeletal muscle satellite cell	Non-Cancerous Structural & Muscle Lineages	19	19-Non-Cancerous Structural & Muscle Lineages
heart left ventricle	Cardiac Myocardium & Atria	2	2-Cardiac Myocardium & Atria
heart right ventricle	Cardiac Myocardium & Atria	2	2-Cardiac Myocardium & Atria
left ventricle myocardium inferior	Cardiac Myocardium & Atria	2	2-Cardiac Myocardium & Atria
right cardiac atrium	Cardiac Myocardium & Atria	2	2-Cardiac Myocardium & Atria
BLaER1	Non-Hodgkin B-Cell Lymphomas & Transdifferentiation Models	20	20-Non-Hodgkin B-Cell Lymphomas & Transdifferentiation Models
DOHH2	Non-Hodgkin B-Cell Lymphomas & Transdifferentiation Models	20	20-Non-Hodgkin B-Cell Lymphomas & Transdifferentiation Models
Karpas-422	Non-Hodgkin B-Cell Lymphomas & Transdifferentiation Models	20	20-Non-Hodgkin B-Cell Lymphomas & Transdifferentiation Models
OCI-LY1	Non-Hodgkin B-Cell Lymphomas & Transdifferentiation Models	20	20-Non-Hodgkin B-Cell Lymphomas & Transdifferentiation Models
OCI-LY7	Non-Hodgkin B-Cell Lymphomas & Transdifferentiation Models	20	20-Non-Hodgkin B-Cell Lymphomas & Transdifferentiation Models
SU-DHL-6	Non-Hodgkin B-Cell Lymphomas & Transdifferentiation Models	20	20-Non-Hodgkin B-Cell Lymphomas & Transdifferentiation Models
endocrine pancreas	Pancreatic Tissues & Endocrine Context	21	21-Pancreatic Tissues & Endocrine Context
pancreas	Pancreatic Tissues & Endocrine Context	21	21-Pancreatic Tissues & Endocrine Context
keratinocyte	Placental & Primary Epithelial Lines	22	22-Placental & Primary Epithelial Lines
foreskin melanocyte	Placental & Primary Epithelial Lines	22	22-Placental & Primary Epithelial Lines
Caco-2	Placental & Primary Epithelial Lines	22	22-Placental & Primary Epithelial Lines
MCF 10A	Placental & Primary Epithelial Lines	22	22-Placental & Primary Epithelial Lines
bronchial epithelial cell	Placental & Primary Epithelial Lines	22	22-Placental & Primary Epithelial Lines
chorion	Placental & Primary Epithelial Lines	22	22-Placental & Primary Epithelial Lines
foreskin keratinocyte	Placental & Primary Epithelial Lines	22	22-Placental & Primary Epithelial Lines
placenta	Placental & Primary Epithelial Lines	22	22-Placental & Primary Epithelial Lines
H1	Pluripotent Stem Cells (iPSCs & ESCs)	23	23-Pluripotent Stem Cells (iPSCs & ESCs)
H9	Pluripotent Stem Cells (iPSCs & ESCs)	23	23-Pluripotent Stem Cells (iPSCs & ESCs)
HUES6	Pluripotent Stem Cells (iPSCs & ESCs)	23	23-Pluripotent Stem Cells (iPSCs & ESCs)
UCSF-4	Pluripotent Stem Cells (iPSCs & ESCs)	23	23-Pluripotent Stem Cells (iPSCs & ESCs)
WTC11	Pluripotent Stem Cells (iPSCs & ESCs)	23	23-Pluripotent Stem Cells (iPSCs & ESCs)
iPS DF 19.11	Pluripotent Stem Cells (iPSCs & ESCs)	23	23-Pluripotent Stem Cells (iPSCs & ESCs)
iPS DF 6.9	Pluripotent Stem Cells (iPSCs & ESCs)	23	23-Pluripotent Stem Cells (iPSCs & ESCs)
H7	Pluripotent Stem Cells (iPSCs & ESCs)	23	23-Pluripotent Stem Cells (iPSCs & ESCs)
HUES48	Pluripotent Stem Cells (iPSCs & ESCs)	23	23-Pluripotent Stem Cells (iPSCs & ESCs)
HUES64	Pluripotent Stem Cells (iPSCs & ESCs)	23	23-Pluripotent Stem Cells (iPSCs & ESCs)
iPS-15b	Pluripotent Stem Cells (iPSCs & ESCs)	23	23-Pluripotent Stem Cells (iPSCs & ESCs)
iPS-18a	Pluripotent Stem Cells (iPSCs & ESCs)	23	23-Pluripotent Stem Cells (iPSCs & ESCs)
iPS-20b	Pluripotent Stem Cells (iPSCs & ESCs)	23	23-Pluripotent Stem Cells (iPSCs & ESCs)
B cell	Primary B-Cell Subsets	24	24-Primary B-Cell Subsets
IgD-negative memory B cell	Primary B-Cell Subsets	24	24-Primary B-Cell Subsets
memory B cell	Primary B-Cell Subsets	24	24-Primary B-Cell Subsets
naive B cell	Primary B-Cell Subsets	24	24-Primary B-Cell Subsets
upper lobe of left lung	Pulmonary Tissues (Lung Lobes)	25	25-Pulmonary Tissues (Lung Lobes)
left lung	Pulmonary Tissues (Lung Lobes)	25	25-Pulmonary Tissues (Lung Lobes)
lower lobe of left lung	Pulmonary Tissues (Lung Lobes)	25	25-Pulmonary Tissues (Lung Lobes)
lower lobe of right lung	Pulmonary Tissues (Lung Lobes)	25	25-Pulmonary Tissues (Lung Lobes)
upper lobe of right lung	Pulmonary Tissues (Lung Lobes)	25	25-Pulmonary Tissues (Lung Lobes)
lung	Pulmonary Tissues (Lung Lobes)	25	25-Pulmonary Tissues (Lung Lobes)
Ishikawa	Reproductive & Glandular Epithelia	26	26-Reproductive & Glandular Epithelia
Panc1	Reproductive & Glandular Epithelia	26	26-Reproductive & Glandular Epithelia
amnion	Reproductive & Glandular Epithelia	26	26-Reproductive & Glandular Epithelia
luminal epithelial cell of mammary gland	Reproductive & Glandular Epithelia	26	26-Reproductive & Glandular Epithelia
myoepithelial cell of mammary gland	Reproductive & Glandular Epithelia	26	26-Reproductive & Glandular Epithelia
uterus	Reproductive & Glandular Epithelia	26	26-Reproductive & Glandular Epithelia
vagina	Reproductive & Glandular Epithelia	26	26-Reproductive & Glandular Epithelia
muscle of leg	Skeletal Muscle Tissues	27	27-Skeletal Muscle Tissues
gastrocnemius medialis	Skeletal Muscle Tissues	27	27-Skeletal Muscle Tissues
muscle of trunk	Skeletal Muscle Tissues	27	27-Skeletal Muscle Tissues
psoas muscle	Skeletal Muscle Tissues	27	27-Skeletal Muscle Tissues
skeletal muscle tissue	Skeletal Muscle Tissues	27	27-Skeletal Muscle Tissues
SJCRH30	Skeletal Muscle Tissues	27	27-Skeletal Muscle Tissues
coronary artery	Smooth Muscle & Vascular Tone Tissues	28	28-Smooth Muscle & Vascular Tone Tissues
heart	Smooth Muscle & Vascular Tone Tissues	28	28-Smooth Muscle & Vascular Tone Tissues
muscle layer of colon	Smooth Muscle & Vascular Tone Tissues	28	28-Smooth Muscle & Vascular Tone Tissues
rectal smooth muscle tissue	Smooth Muscle & Vascular Tone Tissues	28	28-Smooth Muscle & Vascular Tone Tissues
stomach smooth muscle	Smooth Muscle & Vascular Tone Tissues	28	28-Smooth Muscle & Vascular Tone Tissues
thoracic aorta	Smooth Muscle & Vascular Tone Tissues	28	28-Smooth Muscle & Vascular Tone Tissues
muscle layer of duodenum	Smooth Muscle & Vascular Tone Tissues	28	28-Smooth Muscle & Vascular Tone Tissues
aorta	Smooth Muscle & Vascular Tone Tissues	28	28-Smooth Muscle & Vascular Tone Tissues
CD4-positive, CD25-positive, alpha-beta regulatory T cell	T-Cell Subsets (Naive, Memory & Regulatory)	29	29-T-Cell Subsets (Naive, Memory & Regulatory)
CD4-positive, alpha-beta memory T cell	T-Cell Subsets (Naive, Memory & Regulatory)	29	29-T-Cell Subsets (Naive, Memory & Regulatory)
CD8-positive, alpha-beta memory T cell	T-Cell Subsets (Naive, Memory & Regulatory)	29	29-T-Cell Subsets (Naive, Memory & Regulatory)
activated naive CD8-positive, alpha-beta T cell	T-Cell Subsets (Naive, Memory & Regulatory)	29	29-T-Cell Subsets (Naive, Memory & Regulatory)
naive thymus-derived CD4-positive, alpha-beta T cell	T-Cell Subsets (Naive, Memory & Regulatory)	29	29-T-Cell Subsets (Naive, Memory & Regulatory)
naive thymus-derived CD8-positive, alpha-beta T cell	T-Cell Subsets (Naive, Memory & Regulatory)	29	29-T-Cell Subsets (Naive, Memory & Regulatory)
thymus	T-Cell Subsets (Naive, Memory & Regulatory)	29	29-T-Cell Subsets (Naive, Memory & Regulatory)
ascending aorta	Cardiovascular & Peripheral Vascular Tissues	3	3-Cardiovascular & Peripheral Vascular Tissues
lower leg skin	Cardiovascular & Peripheral Vascular Tissues	3	3-Cardiovascular & Peripheral Vascular Tissues
right atrium auricular region	Cardiovascular & Peripheral Vascular Tissues	3	3-Cardiovascular & Peripheral Vascular Tissues
stomach	Cardiovascular & Peripheral Vascular Tissues	3	3-Cardiovascular & Peripheral Vascular Tissues
tibial artery	Cardiovascular & Peripheral Vascular Tissues	3	3-Cardiovascular & Peripheral Vascular Tissues
tibial nerve	Cardiovascular & Peripheral Vascular Tissues	3	3-Cardiovascular & Peripheral Vascular Tissues
subcutaneous abdominal adipose tissue	Visceral & Abdominal Adipose Tissues	30	30-Visceral & Abdominal Adipose Tissues
omental fat pad	Visceral & Abdominal Adipose Tissues	30	30-Visceral & Abdominal Adipose Tissues
angular gyrus	Central Nervous System (Brain Regions)	4	4-Central Nervous System (Brain Regions)
caudate nucleus	Central Nervous System (Brain Regions)	4	4-Central Nervous System (Brain Regions)
cerebellum	Central Nervous System (Brain Regions)	4	4-Central Nervous System (Brain Regions)
cingulate gyrus	Central Nervous System (Brain Regions)	4	4-Central Nervous System (Brain Regions)
dorsolateral prefrontal cortex	Central Nervous System (Brain Regions)	4	4-Central Nervous System (Brain Regions)
layer of hippocampus	Central Nervous System (Brain Regions)	4	4-Central Nervous System (Brain Regions)
substantia nigra	Central Nervous System (Brain Regions)	4	4-Central Nervous System (Brain Regions)
temporal lobe	Central Nervous System (Brain Regions)	4	4-Central Nervous System (Brain Regions)
effector memory CD4-positive, alpha-beta T cell	Circulating Mononuclear & Peripheral Blood Cells	5	5-Circulating Mononuclear & Peripheral Blood Cells
peripheral blood mononuclear cell	Circulating Mononuclear & Peripheral Blood Cells	5	5-Circulating Mononuclear & Peripheral Blood Cells
T-helper 17 cell	Cytotoxic T Cells & Natural Killer (NK) Cells	6	6-Cytotoxic T Cells & Natural Killer (NK) Cells
CD4-positive, alpha-beta T cell	Cytotoxic T Cells & Natural Killer (NK) Cells	6	6-Cytotoxic T Cells & Natural Killer (NK) Cells
CD8-positive, alpha-beta T cell	Cytotoxic T Cells & Natural Killer (NK) Cells	6	6-Cytotoxic T Cells & Natural Killer (NK) Cells
T-cell	Cytotoxic T Cells & Natural Killer (NK) Cells	6	6-Cytotoxic T Cells & Natural Killer (NK) Cells
central memory CD8-positive, alpha-beta T cell	Cytotoxic T Cells & Natural Killer (NK) Cells	6	6-Cytotoxic T Cells & Natural Killer (NK) Cells
effector memory CD8-positive, alpha-beta T cell	Cytotoxic T Cells & Natural Killer (NK) Cells	6	6-Cytotoxic T Cells & Natural Killer (NK) Cells
immature natural killer cell	Cytotoxic T Cells & Natural Killer (NK) Cells	6	6-Cytotoxic T Cells & Natural Killer (NK) Cells
natural killer cell	Cytotoxic T Cells & Natural Killer (NK) Cells	6	6-Cytotoxic T Cells & Natural Killer (NK) Cells
adrenal gland	Endocrine & Urogenital Tissues	7	7-Endocrine & Urogenital Tissues
ovary	Endocrine & Urogenital Tissues	7	7-Endocrine & Urogenital Tissues
urinary bladder	Endocrine & Urogenital Tissues	7	7-Endocrine & Urogenital Tissues
body of pancreas	Endocrine Glands	8	8-Endocrine Glands
parathyroid adenoma	Endocrine Glands	8	8-Endocrine Glands
thyroid gland	Endocrine Glands	8	8-Endocrine Glands
astrocyte	Endothelial & Renal Epithelial Cells	9	9-Endothelial & Renal Epithelial Cells
brain microvascular endothelial cell	Endothelial & Renal Epithelial Cells	9	9-Endothelial & Renal Epithelial Cells
epithelial cell of proximal tubule	Endothelial & Renal Epithelial Cells	9	9-Endothelial & Renal Epithelial Cells
kidney epithelial cell	Endothelial & Renal Epithelial Cells	9	9-Endothelial & Renal Epithelial Cells
endothelial cell of umbilical vein	Endothelial & Renal Epithelial Cells	9	9-Endothelial & Renal Epithelial Cells
HEK293	Endothelial & Renal Epithelial Cells	9	9-Endothelial & Renal Epithelial Cells
kidney	Endothelial & Renal Epithelial Cells	9	9-Endothelial & Renal Epithelial Cells

### Sheet: DNAC-ENF_assay_embed_metadata
	new_label	new_label_index	new_label_indexed
ATF7_ChIP-seq	AP-1 Complex & Stress/Nuclear Receptor Transcription Factors	0	0-AP-1 Complex & Stress/Nuclear Receptor Transcription Factors
CTBP1_ChIP-seq	AP-1 Complex & Stress/Nuclear Receptor Transcription Factors	0	0-AP-1 Complex & Stress/Nuclear Receptor Transcription Factors
DPF2_ChIP-seq	AP-1 Complex & Stress/Nuclear Receptor Transcription Factors	0	0-AP-1 Complex & Stress/Nuclear Receptor Transcription Factors
FOSL1_ChIP-seq	AP-1 Complex & Stress/Nuclear Receptor Transcription Factors	0	0-AP-1 Complex & Stress/Nuclear Receptor Transcription Factors
FOSL2_ChIP-seq	AP-1 Complex & Stress/Nuclear Receptor Transcription Factors	0	0-AP-1 Complex & Stress/Nuclear Receptor Transcription Factors
FOS_ChIP-seq	AP-1 Complex & Stress/Nuclear Receptor Transcription Factors	0	0-AP-1 Complex & Stress/Nuclear Receptor Transcription Factors
JUND_ChIP-seq	AP-1 Complex & Stress/Nuclear Receptor Transcription Factors	0	0-AP-1 Complex & Stress/Nuclear Receptor Transcription Factors
NFIC_ChIP-seq	AP-1 Complex & Stress/Nuclear Receptor Transcription Factors	0	0-AP-1 Complex & Stress/Nuclear Receptor Transcription Factors
PBX3_ChIP-seq	AP-1 Complex & Stress/Nuclear Receptor Transcription Factors	0	0-AP-1 Complex & Stress/Nuclear Receptor Transcription Factors
RXRA_ChIP-seq	AP-1 Complex & Stress/Nuclear Receptor Transcription Factors	0	0-AP-1 Complex & Stress/Nuclear Receptor Transcription Factors
CEBPB_ChIP-seq	Active Enhancers & Lineage-Defining Master Regulators	1	1-Active Enhancers & Lineage-Defining Master Regulators
FOXA1_ChIP-seq	Active Enhancers & Lineage-Defining Master Regulators	1	1-Active Enhancers & Lineage-Defining Master Regulators
GATA2_ChIP-seq	Active Enhancers & Lineage-Defining Master Regulators	1	1-Active Enhancers & Lineage-Defining Master Regulators
H3F3A_ChIP-seq	Active Enhancers & Lineage-Defining Master Regulators	1	1-Active Enhancers & Lineage-Defining Master Regulators
H3K27ac_ChIP-seq	Active Enhancers & Lineage-Defining Master Regulators	1	1-Active Enhancers & Lineage-Defining Master Regulators
ZNF217_ChIP-seq	Active Enhancers & Lineage-Defining Master Regulators	1	1-Active Enhancers & Lineage-Defining Master Regulators
H2AFZ_ChIP-seq	Core Transcription Apparatus & Histone Variants	10	10-Core Transcription Apparatus & Histone Variants
NR2F1_ChIP-seq	Core Transcription Apparatus & Histone Variants	10	10-Core Transcription Apparatus & Histone Variants
PHF8_ChIP-seq	Core Transcription Apparatus & Histone Variants	10	10-Core Transcription Apparatus & Histone Variants
POLR2A_ChIP-seq	Core Transcription Apparatus & Histone Variants	10	10-Core Transcription Apparatus & Histone Variants
TCF3_ChIP-seq	Core Transcription Apparatus & Histone Variants	10	10-Core Transcription Apparatus & Histone Variants
UBTF_ChIP-seq	Core Transcription Apparatus & Histone Variants	10	10-Core Transcription Apparatus & Histone Variants
ZFX_ChIP-seq	Core Transcription Apparatus & Histone Variants	10	10-Core Transcription Apparatus & Histone Variants
FOXP1_ChIP-seq	Elongating RNA Polymerase II & Developmental Transcription Factors	11	11-Elongating RNA Polymerase II & Developmental Transcription Factors
HOXA7_ChIP-seq	Elongating RNA Polymerase II & Developmental Transcription Factors	11	11-Elongating RNA Polymerase II & Developmental Transcription Factors
MYBL2_ChIP-seq	Elongating RNA Polymerase II & Developmental Transcription Factors	11	11-Elongating RNA Polymerase II & Developmental Transcription Factors
POLR2AphosphoS2_ChIP-seq	Elongating RNA Polymerase II & Developmental Transcription Factors	11	11-Elongating RNA Polymerase II & Developmental Transcription Factors
TCF12_ChIP-seq	Elongating RNA Polymerase II & Developmental Transcription Factors	11	11-Elongating RNA Polymerase II & Developmental Transcription Factors
ZKSCAN1_ChIP-seq	Elongating RNA Polymerase II & Developmental Transcription Factors	11	11-Elongating RNA Polymerase II & Developmental Transcription Factors
ZNF184_ChIP-seq	Elongating RNA Polymerase II & Developmental Transcription Factors	11	11-Elongating RNA Polymerase II & Developmental Transcription Factors
ATF3_ChIP-seq	General Transcription Factor TBP & Inducible Response Factors	12	12-General Transcription Factor TBP & Inducible Response Factors
ETS1_ChIP-seq	General Transcription Factor TBP & Inducible Response Factors	12	12-General Transcription Factor TBP & Inducible Response Factors
JUN_ChIP-seq	General Transcription Factor TBP & Inducible Response Factors	12	12-General Transcription Factor TBP & Inducible Response Factors
MAFK_ChIP-seq	General Transcription Factor TBP & Inducible Response Factors	12	12-General Transcription Factor TBP & Inducible Response Factors
NFATC3_ChIP-seq	General Transcription Factor TBP & Inducible Response Factors	12	12-General Transcription Factor TBP & Inducible Response Factors
RELA_ChIP-seq	General Transcription Factor TBP & Inducible Response Factors	12	12-General Transcription Factor TBP & Inducible Response Factors
TBP_ChIP-seq	General Transcription Factor TBP & Inducible Response Factors	12	12-General Transcription Factor TBP & Inducible Response Factors
ELF1_ChIP-seq	General Transcription Initiation & E2F-Associated Factors	13	13-General Transcription Initiation & E2F-Associated Factors
GTF2F1_ChIP-seq	General Transcription Initiation & E2F-Associated Factors	13	13-General Transcription Initiation & E2F-Associated Factors
HCFC1_ChIP-seq	General Transcription Initiation & E2F-Associated Factors	13	13-General Transcription Initiation & E2F-Associated Factors
MXI1_ChIP-seq	General Transcription Initiation & E2F-Associated Factors	13	13-General Transcription Initiation & E2F-Associated Factors
ZHX1_ChIP-seq	General Transcription Initiation & E2F-Associated Factors	13	13-General Transcription Initiation & E2F-Associated Factors
BRCA1_ChIP-seq	Hematopoietic, Tumor Suppressor & Zinc Finger Transcription Factors	14	14-Hematopoietic, Tumor Suppressor & Zinc Finger Transcription Factors
ETV6_ChIP-seq	Hematopoietic, Tumor Suppressor & Zinc Finger Transcription Factors	14	14-Hematopoietic, Tumor Suppressor & Zinc Finger Transcription Factors
MYNN_ChIP-seq	Hematopoietic, Tumor Suppressor & Zinc Finger Transcription Factors	14	14-Hematopoietic, Tumor Suppressor & Zinc Finger Transcription Factors
NFXL1_ChIP-seq	Hematopoietic, Tumor Suppressor & Zinc Finger Transcription Factors	14	14-Hematopoietic, Tumor Suppressor & Zinc Finger Transcription Factors
PREB_ChIP-seq	Hematopoietic, Tumor Suppressor & Zinc Finger Transcription Factors	14	14-Hematopoietic, Tumor Suppressor & Zinc Finger Transcription Factors
SPI1_ChIP-seq	Hematopoietic, Tumor Suppressor & Zinc Finger Transcription Factors	14	14-Hematopoietic, Tumor Suppressor & Zinc Finger Transcription Factors
YBX1_ChIP-seq	Hematopoietic, Tumor Suppressor & Zinc Finger Transcription Factors	14	14-Hematopoietic, Tumor Suppressor & Zinc Finger Transcription Factors
ZBTB40_ChIP-seq	Hematopoietic, Tumor Suppressor & Zinc Finger Transcription Factors	14	14-Hematopoietic, Tumor Suppressor & Zinc Finger Transcription Factors
ZNF146_ChIP-seq	Hematopoietic, Tumor Suppressor & Zinc Finger Transcription Factors	14	14-Hematopoietic, Tumor Suppressor & Zinc Finger Transcription Factors
ZNF707_ChIP-seq	Hematopoietic, Tumor Suppressor & Zinc Finger Transcription Factors	14	14-Hematopoietic, Tumor Suppressor & Zinc Finger Transcription Factors
H3K36me3_ChIP-seq	Heterochromatin & Transcriptional Elongation Silencing Marks	15	15-Heterochromatin & Transcriptional Elongation Silencing Marks
H3K79me1_ChIP-seq	Heterochromatin & Transcriptional Elongation Silencing Marks	15	15-Heterochromatin & Transcriptional Elongation Silencing Marks
H3K79me2_ChIP-seq	Heterochromatin & Transcriptional Elongation Silencing Marks	15	15-Heterochromatin & Transcriptional Elongation Silencing Marks
H3K9me2_ChIP-seq	Heterochromatin & Transcriptional Elongation Silencing Marks	15	15-Heterochromatin & Transcriptional Elongation Silencing Marks
H3K9me3_ChIP-seq	Heterochromatin & Transcriptional Elongation Silencing Marks	15	15-Heterochromatin & Transcriptional Elongation Silencing Marks
H4K20me1_ChIP-seq	Heterochromatin & Transcriptional Elongation Silencing Marks	15	15-Heterochromatin & Transcriptional Elongation Silencing Marks
SETDB1_ChIP-seq	Heterochromatin & Transcriptional Elongation Silencing Marks	15	15-Heterochromatin & Transcriptional Elongation Silencing Marks
ZNF274_ChIP-seq	Heterochromatin & Transcriptional Elongation Silencing Marks	15	15-Heterochromatin & Transcriptional Elongation Silencing Marks
CREM_ChIP-seq	Hippo Signaling & Secondary Messenger Response Factors	16	16-Hippo Signaling & Secondary Messenger Response Factors
E2F8_ChIP-seq	Hippo Signaling & Secondary Messenger Response Factors	16	16-Hippo Signaling & Secondary Messenger Response Factors
FOXK2_ChIP-seq	Hippo Signaling & Secondary Messenger Response Factors	16	16-Hippo Signaling & Secondary Messenger Response Factors
TEAD4_ChIP-seq	Hippo Signaling & Secondary Messenger Response Factors	16	16-Hippo Signaling & Secondary Messenger Response Factors
ATF1_ChIP-seq	Histone Demethylases & Epigenetic Corepressors	17	17-Histone Demethylases & Epigenetic Corepressors
CBX3_ChIP-seq	Histone Demethylases & Epigenetic Corepressors	17	17-Histone Demethylases & Epigenetic Corepressors
KDM1A_ChIP-seq	Histone Demethylases & Epigenetic Corepressors	17	17-Histone Demethylases & Epigenetic Corepressors
PRDM15_ChIP-seq	Histone Demethylases & Epigenetic Corepressors	17	17-Histone Demethylases & Epigenetic Corepressors
ZNF317_ChIP-seq	Histone Demethylases & Epigenetic Corepressors	17	17-Histone Demethylases & Epigenetic Corepressors
ASH2L_ChIP-seq	Histone Modification Enzymes & Corepressor Complex Members	18	18-Histone Modification Enzymes & Corepressor Complex Members
EGR1_ChIP-seq	Histone Modification Enzymes & Corepressor Complex Members	18	18-Histone Modification Enzymes & Corepressor Complex Members
ESRRA_ChIP-seq	Histone Modification Enzymes & Corepressor Complex Members	18	18-Histone Modification Enzymes & Corepressor Complex Members
HDAC2_ChIP-seq	Histone Modification Enzymes & Corepressor Complex Members	18	18-Histone Modification Enzymes & Corepressor Complex Members
ZBTB7A_ChIP-seq	Histone Modification Enzymes & Corepressor Complex Members	18	18-Histone Modification Enzymes & Corepressor Complex Members
ATF2_ChIP-seq	Lineage-Specific TFs, Co-Activators (p300) & AP-1 Relatives	19	19-Lineage-Specific TFs, Co-Activators (p300) & AP-1 Relatives
BCL11A_ChIP-seq	Lineage-Specific TFs, Co-Activators (p300) & AP-1 Relatives	19	19-Lineage-Specific TFs, Co-Activators (p300) & AP-1 Relatives
EP300_ChIP-seq	Lineage-Specific TFs, Co-Activators (p300) & AP-1 Relatives	19	19-Lineage-Specific TFs, Co-Activators (p300) & AP-1 Relatives
GATA3_ChIP-seq	Lineage-Specific TFs, Co-Activators (p300) & AP-1 Relatives	19	19-Lineage-Specific TFs, Co-Activators (p300) & AP-1 Relatives
JUNB_ChIP-seq	Lineage-Specific TFs, Co-Activators (p300) & AP-1 Relatives	19	19-Lineage-Specific TFs, Co-Activators (p300) & AP-1 Relatives
MEF2A_ChIP-seq	Lineage-Specific TFs, Co-Activators (p300) & AP-1 Relatives	19	19-Lineage-Specific TFs, Co-Activators (p300) & AP-1 Relatives
NR2F2_ChIP-seq	Lineage-Specific TFs, Co-Activators (p300) & AP-1 Relatives	19	19-Lineage-Specific TFs, Co-Activators (p300) & AP-1 Relatives
H2AK5ac_ChIP-seq	Active Histone Acetylation & Primed Enhancer Marks (H3K4me1)	2	2-Active Histone Acetylation & Primed Enhancer Marks (H3K4me1)
H2BK120ac_ChIP-seq	Active Histone Acetylation & Primed Enhancer Marks (H3K4me1)	2	2-Active Histone Acetylation & Primed Enhancer Marks (H3K4me1)
H2BK12ac_ChIP-seq	Active Histone Acetylation & Primed Enhancer Marks (H3K4me1)	2	2-Active Histone Acetylation & Primed Enhancer Marks (H3K4me1)
H2BK15ac_ChIP-seq	Active Histone Acetylation & Primed Enhancer Marks (H3K4me1)	2	2-Active Histone Acetylation & Primed Enhancer Marks (H3K4me1)
H2BK20ac_ChIP-seq	Active Histone Acetylation & Primed Enhancer Marks (H3K4me1)	2	2-Active Histone Acetylation & Primed Enhancer Marks (H3K4me1)
H3K14ac_ChIP-seq	Active Histone Acetylation & Primed Enhancer Marks (H3K4me1)	2	2-Active Histone Acetylation & Primed Enhancer Marks (H3K4me1)
H3K23ac_ChIP-seq	Active Histone Acetylation & Primed Enhancer Marks (H3K4me1)	2	2-Active Histone Acetylation & Primed Enhancer Marks (H3K4me1)
H3K4me1_ChIP-seq	Active Histone Acetylation & Primed Enhancer Marks (H3K4me1)	2	2-Active Histone Acetylation & Primed Enhancer Marks (H3K4me1)
H4K5ac_ChIP-seq	Active Histone Acetylation & Primed Enhancer Marks (H3K4me1)	2	2-Active Histone Acetylation & Primed Enhancer Marks (H3K4me1)
H4K91ac_ChIP-seq	Active Histone Acetylation & Primed Enhancer Marks (H3K4me1)	2	2-Active Histone Acetylation & Primed Enhancer Marks (H3K4me1)
CBX5_ChIP-seq	Mitochondrial, Cell Cycle & Chromatin Structuring Factors	20	20-Mitochondrial, Cell Cycle & Chromatin Structuring Factors
E2F4_ChIP-seq	Mitochondrial, Cell Cycle & Chromatin Structuring Factors	20	20-Mitochondrial, Cell Cycle & Chromatin Structuring Factors
GABPB1_ChIP-seq	Mitochondrial, Cell Cycle & Chromatin Structuring Factors	20	20-Mitochondrial, Cell Cycle & Chromatin Structuring Factors
NONO_ChIP-seq	Mitochondrial, Cell Cycle & Chromatin Structuring Factors	20	20-Mitochondrial, Cell Cycle & Chromatin Structuring Factors
NRF1_ChIP-seq	Mitochondrial, Cell Cycle & Chromatin Structuring Factors	20	20-Mitochondrial, Cell Cycle & Chromatin Structuring Factors
PKNOX1_ChIP-seq	Mitochondrial, Cell Cycle & Chromatin Structuring Factors	20	20-Mitochondrial, Cell Cycle & Chromatin Structuring Factors
ZZZ3_ChIP-seq	Mitochondrial, Cell Cycle & Chromatin Structuring Factors	20	20-Mitochondrial, Cell Cycle & Chromatin Structuring Factors
BHLHE40_ChIP-seq	Nuclear Receptors, DNA Repair & Circadian/Immune Regulators	21	21-Nuclear Receptors, DNA Repair & Circadian/Immune Regulators
IRF3_ChIP-seq	Nuclear Receptors, DNA Repair & Circadian/Immune Regulators	21	21-Nuclear Receptors, DNA Repair & Circadian/Immune Regulators
MTA3_ChIP-seq	Nuclear Receptors, DNA Repair & Circadian/Immune Regulators	21	21-Nuclear Receptors, DNA Repair & Circadian/Immune Regulators
NR2C2_ChIP-seq	Nuclear Receptors, DNA Repair & Circadian/Immune Regulators	21	21-Nuclear Receptors, DNA Repair & Circadian/Immune Regulators
NR3C1_ChIP-seq	Nuclear Receptors, DNA Repair & Circadian/Immune Regulators	21	21-Nuclear Receptors, DNA Repair & Circadian/Immune Regulators
RAD51_ChIP-seq	Nuclear Receptors, DNA Repair & Circadian/Immune Regulators	21	21-Nuclear Receptors, DNA Repair & Circadian/Immune Regulators
USF2_ChIP-seq	Nuclear Receptors, DNA Repair & Circadian/Immune Regulators	21	21-Nuclear Receptors, DNA Repair & Circadian/Immune Regulators
ZBTB33_ChIP-seq	Nuclear Receptors, DNA Repair & Circadian/Immune Regulators	21	21-Nuclear Receptors, DNA Repair & Circadian/Immune Regulators
ATAC-seq	Open Chromatin & Active Promoter Histone Demethylases/TFs	22	22-Open Chromatin & Active Promoter Histone Demethylases/TFs
CREB1_ChIP-seq	Open Chromatin & Active Promoter Histone Demethylases/TFs	22	22-Open Chromatin & Active Promoter Histone Demethylases/TFs
KDM5A_ChIP-seq	Open Chromatin & Active Promoter Histone Demethylases/TFs	22	22-Open Chromatin & Active Promoter Histone Demethylases/TFs
YY1_ChIP-seq	Open Chromatin & Active Promoter Histone Demethylases/TFs	22	22-Open Chromatin & Active Promoter Histone Demethylases/TFs
ELK4_ChIP-seq	Pioneer TFs, Wnt Signaling & General Transcription Machinery	23	23-Pioneer TFs, Wnt Signaling & General Transcription Machinery
FOXM1_ChIP-seq	Pioneer TFs, Wnt Signaling & General Transcription Machinery	23	23-Pioneer TFs, Wnt Signaling & General Transcription Machinery
IKZF1_ChIP-seq	Pioneer TFs, Wnt Signaling & General Transcription Machinery	23	23-Pioneer TFs, Wnt Signaling & General Transcription Machinery
NFE2L2_ChIP-seq	Pioneer TFs, Wnt Signaling & General Transcription Machinery	23	23-Pioneer TFs, Wnt Signaling & General Transcription Machinery
TAF1_ChIP-seq	Pioneer TFs, Wnt Signaling & General Transcription Machinery	23	23-Pioneer TFs, Wnt Signaling & General Transcription Machinery
TCF7L2_ChIP-seq	Pioneer TFs, Wnt Signaling & General Transcription Machinery	23	23-Pioneer TFs, Wnt Signaling & General Transcription Machinery
TCF7_ChIP-seq	Pioneer TFs, Wnt Signaling & General Transcription Machinery	23	23-Pioneer TFs, Wnt Signaling & General Transcription Machinery
PRDM1_ChIP-seq	PolyA Plus Expression RNA-Seq & Associated Transcriptional Regulators	24	24-PolyA Plus Expression RNA-Seq & Associated Transcriptional Regulators
USF1_ChIP-seq	PolyA Plus Expression RNA-Seq & Associated Transcriptional Regulators	24	24-PolyA Plus Expression RNA-Seq & Associated Transcriptional Regulators
ZBTB21_ChIP-seq	PolyA Plus Expression RNA-Seq & Associated Transcriptional Regulators	24	24-PolyA Plus Expression RNA-Seq & Associated Transcriptional Regulators
minus strand polyA plus RNA-seq	PolyA Plus Expression RNA-Seq & Associated Transcriptional Regulators	24	24-PolyA Plus Expression RNA-Seq & Associated Transcriptional Regulators
plus strand polyA plus RNA-seq	PolyA Plus Expression RNA-Seq & Associated Transcriptional Regulators	24	24-PolyA Plus Expression RNA-Seq & Associated Transcriptional Regulators
signal of polyA plus RNA-seq	PolyA Plus Expression RNA-Seq & Associated Transcriptional Regulators	24	24-PolyA Plus Expression RNA-Seq & Associated Transcriptional Regulators
EZH2_ChIP-seq	Polycomb Repressive Complex 2 (PRC2) & Facultative Heterochromatin	25	25-Polycomb Repressive Complex 2 (PRC2) & Facultative Heterochromatin
EZH2phosphoT487_ChIP-seq	Polycomb Repressive Complex 2 (PRC2) & Facultative Heterochromatin	25	25-Polycomb Repressive Complex 2 (PRC2) & Facultative Heterochromatin
H3K27me3_ChIP-seq	Polycomb Repressive Complex 2 (PRC2) & Facultative Heterochromatin	25	25-Polycomb Repressive Complex 2 (PRC2) & Facultative Heterochromatin
SUZ12_ChIP-seq	Polycomb Repressive Complex 2 (PRC2) & Facultative Heterochromatin	25	25-Polycomb Repressive Complex 2 (PRC2) & Facultative Heterochromatin
ARID3A_ChIP-seq	RNA-Binding Proteins & Zinc Finger Repressors	26	26-RNA-Binding Proteins & Zinc Finger Repressors
FOXJ3_ChIP-seq	RNA-Binding Proteins & Zinc Finger Repressors	26	26-RNA-Binding Proteins & Zinc Finger Repressors
MLX_ChIP-seq	RNA-Binding Proteins & Zinc Finger Repressors	26	26-RNA-Binding Proteins & Zinc Finger Repressors
TARDBP_ChIP-seq	RNA-Binding Proteins & Zinc Finger Repressors	26	26-RNA-Binding Proteins & Zinc Finger Repressors
ZNF121_ChIP-seq	RNA-Binding Proteins & Zinc Finger Repressors	26	26-RNA-Binding Proteins & Zinc Finger Repressors
ZNF331_ChIP-seq	RNA-Binding Proteins & Zinc Finger Repressors	26	26-RNA-Binding Proteins & Zinc Finger Repressors
CHD1_ChIP-seq	Sterol/Lipid Homeostasis TFs & Chromatin Remodelers	27	27-Sterol/Lipid Homeostasis TFs & Chromatin Remodelers
HMGXB4_ChIP-seq	Sterol/Lipid Homeostasis TFs & Chromatin Remodelers	27	27-Sterol/Lipid Homeostasis TFs & Chromatin Remodelers
SREBF1_ChIP-seq	Sterol/Lipid Homeostasis TFs & Chromatin Remodelers	27	27-Sterol/Lipid Homeostasis TFs & Chromatin Remodelers
SREBF2_ChIP-seq	Sterol/Lipid Homeostasis TFs & Chromatin Remodelers	27	27-Sterol/Lipid Homeostasis TFs & Chromatin Remodelers
ZNF138_ChIP-seq	Sterol/Lipid Homeostasis TFs & Chromatin Remodelers	27	27-Sterol/Lipid Homeostasis TFs & Chromatin Remodelers
minus strand polyA minus RNA-seq	Total & Non-PolyA Strand-Specific RNA Sequencing Readouts	28	28-Total & Non-PolyA Strand-Specific RNA Sequencing Readouts
minus strand total RNA-seq	Total & Non-PolyA Strand-Specific RNA Sequencing Readouts	28	28-Total & Non-PolyA Strand-Specific RNA Sequencing Readouts
plus strand polyA minus RNA-seq	Total & Non-PolyA Strand-Specific RNA Sequencing Readouts	28	28-Total & Non-PolyA Strand-Specific RNA Sequencing Readouts
plus strand total RNA-seq	Total & Non-PolyA Strand-Specific RNA Sequencing Readouts	28	28-Total & Non-PolyA Strand-Specific RNA Sequencing Readouts
BACH1_ChIP-seq	Transcriptional Repressors, Deacetylases & Transcriptional Regulators	29	29-Transcriptional Repressors, Deacetylases & Transcriptional Regulators
CBFB_ChIP-seq	Transcriptional Repressors, Deacetylases & Transcriptional Regulators	29	29-Transcriptional Repressors, Deacetylases & Transcriptional Regulators
E2F5_ChIP-seq	Transcriptional Repressors, Deacetylases & Transcriptional Regulators	29	29-Transcriptional Repressors, Deacetylases & Transcriptional Regulators
ELK1_ChIP-seq	Transcriptional Repressors, Deacetylases & Transcriptional Regulators	29	29-Transcriptional Repressors, Deacetylases & Transcriptional Regulators
GATAD2B_ChIP-seq	Transcriptional Repressors, Deacetylases & Transcriptional Regulators	29	29-Transcriptional Repressors, Deacetylases & Transcriptional Regulators
HDAC6_ChIP-seq	Transcriptional Repressors, Deacetylases & Transcriptional Regulators	29	29-Transcriptional Repressors, Deacetylases & Transcriptional Regulators
HDGF_ChIP-seq	Transcriptional Repressors, Deacetylases & Transcriptional Regulators	29	29-Transcriptional Repressors, Deacetylases & Transcriptional Regulators
LARP7_ChIP-seq	Transcriptional Repressors, Deacetylases & Transcriptional Regulators	29	29-Transcriptional Repressors, Deacetylases & Transcriptional Regulators
MAZ_ChIP-seq	Transcriptional Repressors, Deacetylases & Transcriptional Regulators	29	29-Transcriptional Repressors, Deacetylases & Transcriptional Regulators
AFF4_ChIP-seq	Active Promoter Factors & Initiated RNA Polymerase II	3	3-Active Promoter Factors & Initiated RNA Polymerase II
CHD4_ChIP-seq	Active Promoter Factors & Initiated RNA Polymerase II	3	3-Active Promoter Factors & Initiated RNA Polymerase II
FOXK1_ChIP-seq	Active Promoter Factors & Initiated RNA Polymerase II	3	3-Active Promoter Factors & Initiated RNA Polymerase II
GABPA_ChIP-seq	Active Promoter Factors & Initiated RNA Polymerase II	3	3-Active Promoter Factors & Initiated RNA Polymerase II
NFYB_ChIP-seq	Active Promoter Factors & Initiated RNA Polymerase II	3	3-Active Promoter Factors & Initiated RNA Polymerase II
POLR2AphosphoS5_ChIP-seq	Active Promoter Factors & Initiated RNA Polymerase II	3	3-Active Promoter Factors & Initiated RNA Polymerase II
SMAD3_ChIP-seq	Active Promoter Factors & Initiated RNA Polymerase II	3	3-Active Promoter Factors & Initiated RNA Polymerase II
SRF_ChIP-seq	Active Promoter Factors & Initiated RNA Polymerase II	3	3-Active Promoter Factors & Initiated RNA Polymerase II
ZNF24_ChIP-seq	Active Promoter Factors & Initiated RNA Polymerase II	3	3-Active Promoter Factors & Initiated RNA Polymerase II
ZNF639_ChIP-seq	Active Promoter Factors & Initiated RNA Polymerase II	3	3-Active Promoter Factors & Initiated RNA Polymerase II
PATZ1_ChIP-seq	ZBTB & PRDM Family Zinc Finger Repressors	30	30-ZBTB & PRDM Family Zinc Finger Repressors
PRDM10_ChIP-seq	ZBTB & PRDM Family Zinc Finger Repressors	30	30-ZBTB & PRDM Family Zinc Finger Repressors
ZBTB11_ChIP-seq	ZBTB & PRDM Family Zinc Finger Repressors	30	30-ZBTB & PRDM Family Zinc Finger Repressors
ZBTB26_ChIP-seq	ZBTB & PRDM Family Zinc Finger Repressors	30	30-ZBTB & PRDM Family Zinc Finger Repressors
ZBTB8A_ChIP-seq	ZBTB & PRDM Family Zinc Finger Repressors	30	30-ZBTB & PRDM Family Zinc Finger Repressors
H3K4me2_ChIP-seq	Active Promoter Histone Marks (H3K4me2/3 & H3K9ac)	4	4-Active Promoter Histone Marks (H3K4me2/3 & H3K9ac)
H3K4me3_ChIP-seq	Active Promoter Histone Marks (H3K4me2/3 & H3K9ac)	4	4-Active Promoter Histone Marks (H3K4me2/3 & H3K9ac)
H3K9ac_ChIP-seq	Active Promoter Histone Marks (H3K4me2/3 & H3K9ac)	4	4-Active Promoter Histone Marks (H3K4me2/3 & H3K9ac)
ATF6_ChIP-seq	Cell Cycle, Proliferation & Stress Response Transcription Factors	5	5-Cell Cycle, Proliferation & Stress Response Transcription Factors
E2F1_ChIP-seq	Cell Cycle, Proliferation & Stress Response Transcription Factors	5	5-Cell Cycle, Proliferation & Stress Response Transcription Factors
ELF4_ChIP-seq	Cell Cycle, Proliferation & Stress Response Transcription Factors	5	5-Cell Cycle, Proliferation & Stress Response Transcription Factors
KAT7_ChIP-seq	Cell Cycle, Proliferation & Stress Response Transcription Factors	5	5-Cell Cycle, Proliferation & Stress Response Transcription Factors
MYC_ChIP-seq	Cell Cycle, Proliferation & Stress Response Transcription Factors	5	5-Cell Cycle, Proliferation & Stress Response Transcription Factors
NR1H2_ChIP-seq	Cell Cycle, Proliferation & Stress Response Transcription Factors	5	5-Cell Cycle, Proliferation & Stress Response Transcription Factors
STAT6_ChIP-seq	Cell Cycle, Proliferation & Stress Response Transcription Factors	5	5-Cell Cycle, Proliferation & Stress Response Transcription Factors
ZNF263_ChIP-seq	Cell Cycle, Proliferation & Stress Response Transcription Factors	5	5-Cell Cycle, Proliferation & Stress Response Transcription Factors
CHD2_ChIP-seq	Chromatin Accessibility & Co-Repressor Assays	6	6-Chromatin Accessibility & Co-Repressor Assays
DNase-seq	Chromatin Accessibility & Co-Repressor Assays	6	6-Chromatin Accessibility & Co-Repressor Assays
KLF16_ChIP-seq	Chromatin Accessibility & Co-Repressor Assays	6	6-Chromatin Accessibility & Co-Repressor Assays
RCOR1_ChIP-seq	Chromatin Accessibility & Co-Repressor Assays	6	6-Chromatin Accessibility & Co-Repressor Assays
ARNT_ChIP-seq	Chromatin Remodeling, Polycomb-Associated & DNA Repair Factors	7	7-Chromatin Remodeling, Polycomb-Associated & DNA Repair Factors
BMI1_ChIP-seq	Chromatin Remodeling, Polycomb-Associated & DNA Repair Factors	7	7-Chromatin Remodeling, Polycomb-Associated & DNA Repair Factors
MLLT1_ChIP-seq	Chromatin Remodeling, Polycomb-Associated & DNA Repair Factors	7	7-Chromatin Remodeling, Polycomb-Associated & DNA Repair Factors
NBN_ChIP-seq	Chromatin Remodeling, Polycomb-Associated & DNA Repair Factors	7	7-Chromatin Remodeling, Polycomb-Associated & DNA Repair Factors
NFRKB_ChIP-seq	Chromatin Remodeling, Polycomb-Associated & DNA Repair Factors	7	7-Chromatin Remodeling, Polycomb-Associated & DNA Repair Factors
SMARCC2_ChIP-seq	Chromatin Remodeling, Polycomb-Associated & DNA Repair Factors	7	7-Chromatin Remodeling, Polycomb-Associated & DNA Repair Factors
ZBTB1_ChIP-seq	Chromatin Remodeling, Polycomb-Associated & DNA Repair Factors	7	7-Chromatin Remodeling, Polycomb-Associated & DNA Repair Factors
ZFP36_ChIP-seq	Chromatin Remodeling, Polycomb-Associated & DNA Repair Factors	7	7-Chromatin Remodeling, Polycomb-Associated & DNA Repair Factors
CTCF_ChIP-seq	Cohesin Complex, Insulators & 3D Genome Architecture Factors	8	8-Cohesin Complex, Insulators & 3D Genome Architecture Factors
RAD21_ChIP-seq	Cohesin Complex, Insulators & 3D Genome Architecture Factors	8	8-Cohesin Complex, Insulators & 3D Genome Architecture Factors
REST_ChIP-seq	Cohesin Complex, Insulators & 3D Genome Architecture Factors	8	8-Cohesin Complex, Insulators & 3D Genome Architecture Factors
RFX5_ChIP-seq	Cohesin Complex, Insulators & 3D Genome Architecture Factors	8	8-Cohesin Complex, Insulators & 3D Genome Architecture Factors
SMARCA5_ChIP-seq	Cohesin Complex, Insulators & 3D Genome Architecture Factors	8	8-Cohesin Complex, Insulators & 3D Genome Architecture Factors
SMC3_ChIP-seq	Cohesin Complex, Insulators & 3D Genome Architecture Factors	8	8-Cohesin Complex, Insulators & 3D Genome Architecture Factors
TRIM22_ChIP-seq	Cohesin Complex, Insulators & 3D Genome Architecture Factors	8	8-Cohesin Complex, Insulators & 3D Genome Architecture Factors
ZNF143_ChIP-seq	Cohesin Complex, Insulators & 3D Genome Architecture Factors	8	8-Cohesin Complex, Insulators & 3D Genome Architecture Factors
ZNF384_ChIP-seq	Cohesin Complex, Insulators & 3D Genome Architecture Factors	8	8-Cohesin Complex, Insulators & 3D Genome Architecture Factors
MAX_ChIP-seq	Core Promoter & Myc-Co-Factor Transcription Factors	9	9-Core Promoter & Myc-Co-Factor Transcription Factors
NFYA_ChIP-seq	Core Promoter & Myc-Co-Factor Transcription Factors	9	9-Core Promoter & Myc-Co-Factor Transcription Factors
SIN3A_ChIP-seq	Core Promoter & Myc-Co-Factor Transcription Factors	9	9-Core Promoter & Myc-Co-Factor Transcription Factors
SP1_ChIP-seq	Core Promoter & Myc-Co-Factor Transcription Factors	9	9-Core Promoter & Myc-Co-Factor Transcription Factors
